# Proteome of the secondary plastid of *Euglena gracilis* reveals metabolic quirks and colourful history

**DOI:** 10.1101/573709

**Authors:** Anna M. G. Novák Vanclová, Martin Zoltner, Steven Kelly, Petr Soukal, Kristína Záhonová, Zoltán Füssy, ThankGod E. Ebenezer, Eva Lacová Dobáková, Marek Eliáš, Julius Lukeš, Mark C. Field, Vladimír Hampl

## Abstract

*Euglena gracilis* is a well-studied biotechnologically exploitable phototrophic flagellate harbouring secondary green plastids. Here we describe its plastid proteome obtained by high-resolution proteomics. We identified 1,345 candidate plastid proteins and assigned functional annotations to 774 of them. More than 120 proteins are affiliated neither to the host lineage nor the plastid ancestor and may represent horizontal acquisitions from various algal and prokaryotic groups. Reconstruction of plastid metabolism confirms both the presence of previously studied/predicted enzymes/pathways and also provides direct evidence for unusual features of its metabolism including uncoupling of carotenoid and phytol metabolism, a limited role in amino acid metabolism and the presence of two sets of the SUF pathway for FeS cluster assembly. Most significantly, one of these was acquired by lateral gene transfer (LGT) from the chlamydiae. Plastidial paralogs of membrane trafficking-associated proteins likely mediating a poorly understood fusion of transport vesicles with the outermost plastid membrane were identified, as well as derlin-related proteins that potentially act as protein translocases of the middle membrane, supporting an extremely simplified TIC complex. The proposed innovations may be also linked to specific features of the transit peptide-like regions described here. Hence the Euglena plastid is demonstrated to be a product of several genomes and to combine novel and conserved metabolism and transport processes.
