## supplementary-dataset-2.xlsx for "Proteome of the secondary plastid of *Euglena gracilis* reveals metabolic quirks and colourful history"

### Sheet: Zahonova
Identification of previously predicted plastid-targeted proteins in the experimentaly defined E. gracilis plastid proteome: protein set from Záhonová et al., 2018
Pathway	Annotation	Accession number	Protein ID	Present in the plastid proteome?
Nucleus-encoded proteins necessary for photosynthetic apparatus
Photosynthesis
chlorophyll synthesis	bchD; magnesium chelatase subunit D	GDJR01070743	2756	yes
	bchH; magnesium chelatase subunit H	GDJR01094791	202	yes
	bchI; magnesium chelatase subunit I	GDJR01042428	11387	yes
	chlM; magnesium-protoporphyrin O-methyltransferase	GDJR01011707	17571	yes
	acsF, chlE; magnesium-protoporphyrin IX monomethyl ester (oxidative) cyclase	GDJR01015897	13553	yes
	bchG; chlorophyll/bacteriochlorophyll a synthase	GDJR01040486	9385	yes
	bchG; chlorophyll/bacteriochlorophyll a synthase	GDJR01026984	6198	yes
	DVR; divinyl chlorophyllide a 8-vinyl-reductase	GDJR01023734	8798	yes
	por; protochlorophyllide reductase	GEFR01006646	6647	yes
	por; protochlorophyllide reductase	GDJR01059806	13012	yes
photosystems	light-harvesting complex I chlorophyll a/b binding protein 1	GEFR01014903	14900	yes
	light-harvesting complex I chlorophyll a/b binding protein 2	GDJR01048456	25199	yes
	light-harvesting complex I chlorophyll a/b binding protein 2	GEFR01025906	25897	yes
	light-harvesting complex I chlorophyll a/b binding protein 2	GEFR01009693	9691	yes
	light-harvesting complex II chlorophyll a/b binding protein 1	GDJR01074337	6500	yes
	light-harvesting complex II chlorophyll a/b binding protein 1	GDJR01059671	4401	yes
	light-harvesting complex II chlorophyll a/b binding protein 1	GDJR01067079	6500	yes
	light-harvesting complex II chlorophyll a/b binding protein 1	GEFR01011072	11076	yes
	light-harvesting complex II chlorophyll a/b binding protein 1	GEFR01019838	19825	yes
	light-harvesting complex II chlorophyll a/b binding protein 1	GDJR01073855	16331	yes
	light-harvesting complex II chlorophyll a/b binding protein 1	GEFR01007056	7055	yes
	light-harvesting complex II chlorophyll a/b binding protein 2	GDJR01073863	23156	yes
	light-harvesting complex II chlorophyll a/b binding protein 2	GEFR01018054	18045	yes
	light-harvesting complex II chlorophyll a/b binding protein 2	GDJR01073860	16010	yes
	light-harvesting complex II chlorophyll a/b binding protein 3	GDJR01067080	6500	yes
	light-harvesting complex II chlorophyll a/b binding protein 3	GDJR01005273	11021	yes
	light-harvesting complex II chlorophyll a/b binding protein 3	GDJR01005432	11551 + 17396	no
	light-harvesting complex II chlorophyll a/b binding protein 3	GEFR01032023	32039	no
	light-harvesting complex II chlorophyll a/b binding protein 3	GDJR01048455	14900	yes
	light-harvesting complex II chlorophyll a/b binding protein 4	GEFR01021489	21490	yes
	light-harvesting complex II chlorophyll a/b binding protein 5	GDJR01059673	2508	yes
	light-harvesting complex II chlorophyll a/b binding protein 7	GDJR01012382	16325 + 50713 + 35754	no
	light-harvesting complex II chlorophyll a/b binding protein 7	GDJR01012385	16325 + 50713 + 35754	no
	psaD; photosystem I subunit II	GEFR01012298	12295	yes
	psaD; photosystem I subunit II	GDJR01033694	3688	yes
	psaE; photosystem I subunit IV	GDJR01013189	31070	yes
	psaF; photosystem I subunit III	GEFR01010341	10340	yes
	psb27; photosystem II Psb27 protein	GDJR01013503	16166	yes
	psb27; photosystem II Psb27 protein	GDJR01026382	16063 + 53443	no
	psb28; photosystem II 13kDa protein	GDJR01024129	28462	yes
	psbO; photosystem II oxygen-evolving enhancer protein 1	GDJR01015811	8709	yes
	psbO; photosystem II oxygen-evolving enhancer protein 1	GEFR01015765	15767	yes
	psbP; photosystem II oxygen-evolving enhancer protein 2	GDJR01025584	17799	yes
	psbP; photosystem II oxygen-evolving enhancer protein 2	GDJR01026458	14787	no
	psbP; photosystem II oxygen-evolving enhancer protein 2	GDJR01044623	14464	yes
cytochrome b6/f	petA; apocytochrome f	GDJR01005974	8736	yes
	petC; cytochrome b6-f complex iron-sulfur subunit	GEFR01005232	5228	yes
	petD; cytochrome b6-f complex subunit 4	GDJR01017999	21961	yes
	petJ; cytochrome c6	GDJR01031130	17930	no
ATPase	atpF; F-type H + -transporting ATPase CF0 subunit delta	GDJR01026596	22496	no
	atpA; F-type H + -transporting ATPase subunit alpha	GDJR01094271	3018	yes
	atpG; F-type H + -transporting ATPase subunit gamma	GDJR01052583	8448	yes
	atpG; F-type H + -transporting ATPase subunit gamma	GDJR01041882	10021	yes
RuBisCO assembly proteins	GroEL	GDJR01052570	1878	yes
	GroES	GDJR01021564	41935 + 46067	no
	RAF; RuBisCO assembly factor	GDJR01071479	7336	yes
Protein import
	SPP; stromal processing peptidase	GDJR01056877	1682	yes
TOC/TIC	Tic21	GEFR01016017	16019	yes
	Tic32	GDJR01054911	14652	yes
Tic55 family	chlorophyllide a oxygenase	GDJR01040308	3991	yes
	other Tic55-family homolog	GDJR01016787	13838	yes
Tat machinery	TatA	GDJR01042598 + GDJR01042595	11467	yes
	TatC	GEFR01006432	6434	yes
SRP/Alb3	Alb3A	GDJR01066772	4530	yes
	Alb3B	GDJR01012852	6586	yes
SEC translocase	SecA	GDJR01053281	2899	yes
	SecY	GDJR01059810	4847	yes
	SecE	GDJR01014042	23638	yes
Transcription	RpoD; RNA polymerase sigma factor	GDJR01089679	15834 + 30106 + 53520	no
	Rho factor	GDJR01059199	10241	yes
Other	superoxide dismutase + solute carrier fusion protein	GDJR01071692	4353	yes
Aminoacyl-tRNA synthetases	Ala-RS	GEFR01001082	1083	yes
	Arg-RS	GDJR01084102	2535	yes
	Asn-RS	GDJR01068006	2696	yes
	Asp-RS	GEFR01003396	3395	yes
	Cys-RS	GEFR01003441	3436	yes
	Gln-RS	GEFR01004663	4663	yes
	Glu-RS	GDJR01046595	4918	yes
	Gly-RS	GDJR01065563	3792	yes
	His-RS	GEFR01010070 + GDJR01049218	10079	yes
	Ile-RS	GDJR01094140	971	yes
	Leu-RS	GDJR01011556	1718	no
	Lys-RS	GDJR01030489	14094	yes
	Phe-RS	GDJR01034534	8464	yes
	Pro-RS	GDJR01047486	9052 + 10056	yes
	Ser-RS	GEFR01007877	7877	yes
	Thr-RS	GEFR01002181	2180	yes
	Trp-RS	GDJR01029352	7650	yes
	Tyr_Met-RS	GEFR01001145	1145	yes
	Val-RS	GEFR01001687	1687	yes
Ribosomal proteins	rplA; large subunit ribosomal protein L1	GDJR01017699 + GEFR01014870	14870	yes
	rplA; large subunit ribosomal protein L1	GDJR01035054	9031	yes
	rplA; large subunit ribosomal protein L1	GDJR01035051	9617	yes
	rplC; large subunit ribosomal protein L3	GDJR01034096	15917	yes
	rplD; large subunit ribosomal protein L4	GDJR01045947	20407	yes
	rplF; large subunit ribosomal protein L6	GDJR01035092	4233	yes
	rplI; large subunit ribosomal protein L9	GDJR01015445	20679	yes
	rplK; large subunit ribosomal protein L11	GDJR01035092	4233	yes
	rplM; large subunit ribosomal protein L13	GDJR01020497	18309	yes
	rplO; large subunit ribosomal fusion protein L15 + L10	GEFR01001794	1793	yes
	rplR; large subunit ribosomal protein L18	GDJR01018832	19604	no
	rplS; large subunit ribosomal protein L19	GDJR01012594	19916	yes
	rplU; large subunit ribosomal protein L21	GDJR01034094	21981	yes
	RPL26; large subunit ribosomal protein L26 (origin: archeo-eukaryotic)	GDJR01058977	16672	yes
	RPL26; large subunit ribosomal protein L26 (origin: archeo-eukaryotic)	GDJR01021684	25436	no
	rpmA; large subunit ribosomal protein L27	GEFR01028380	28394	yes
	rpmB + rplQ; large subunit ribosomal fusion protein L28 + L17	GDJR01017166	10319	yes
	rpmC; large subunit ribosomal protein L29	GDJR01019426	21988	yes
	rpmE; large subunit ribosomal protein L31	GDJR01062039	18705	yes
	rpmE; large subunit ribosomal protein L31	GDJR01062040	31006	yes
	rpmG; large subunit ribosomal protein L33	GDJR01020201	23917	yes
	rpmH; large subunit ribosomal protein L34	GDJR01014993	31824	yes
	rpmI; large subunit ribosomal protein L35	GDJR01020367	34093	no
	rpsA; small subunit ribosomal protein S1	GDJR01039070	8610	yes
	rpsE; small subunit ribosomal protein S5	GEFR01010196	10203	yes
	rpsF; small subunit ribosomal protein S6	GDJR01017953	29936	yes
	rpsJ; small subunit ribosomal protein S10	GDJR01036190	17391	yes
	rpsO; small subunit ribosomal protein S15	GDJR01015095	22249	yes
	rpsP; small subunit ribosomal protein S16	GEFR01021846	21843	yes
	rpsP; small subunit ribosomal protein S16	GDJR01018723	25670	no
	rpsQ; small subunit ribosomal protein S17	GDJR01030025	22652	yes
	rpsT; small subunit ribosomal protein S20	GEFR01003766	3765	no
	rpsU; small subunit ribosomal protein S21	GDJR01013387	59611	no
FTSH proteases		GDJR01017208	3654	yes
		GEFR01002786	2787	yes
		GDJR01065683 + GDJR01065680	5849	yes
		GEFR01019887 + GEFR01008327	19892 + 8319	yes
		GEFR01003481	3479	yes
		GEFR01003640	3641	yes
		GDJR01074284	833	yes
		GDJR01050003 + GEFR01003864	3864	yes

### Sheet: Durnford & Gray
Identification of previously predicted plastid-targeted proteins in the experimentaly defined E. gracilis plastid proteome: protein set from Durnford & Gray, 2006
Cluster ID	Annotation	Accession number	Protein ID	Present in the plastid proteome?
Class IA proteins
0726	Ferredoxin	GEFR01025931	25938	yes
0899	50S ribosomal protein L3	GEFR01021984	21981	yes
1043	Putative ferredoxin	GEFR01034708 + GEFR01036038 + GEFR01026220	34700 + 36037 + 26234	no
1116	30S ribosomal protein S20	GEFR01003766	3765	no
1127	Zeta-carotene desaturase	GEFR01003878	3877	yes
1204	Uroporphyrinogen decarboxylase	GEFR01010977	10984	yes
1312	Putative ferredoxin	GEFR01026924 + GEFR01026705	26922 + 26715	no
1428	RuBisCO small subunit	GEFR01007136	7123	yes
1495	Glutaredoxin 2	GEFR01030047	30033	yes
1503	Membrane-associated 30-kDa protein	GEFR01010559	10556	no
1573	Putative ferredoxin	GEFR01031018	31034	no
1674	Sugar nucleotide phosphorylase	GEFR01014040	14037	no
1706	50S ribosomal protein L34	GEFR01031844	31824	yes
2042	Peptidyl-prolyl cis-trans isomerase	GEFR01015797	15795	yes
2448	Ferredoxin-like protein	GEFR01025931	25938	yes
2566	Ribose-5-phosphate isomerase	GEFR01015629	15619	yes
2596	Ycf53 (tetrapyrrole-binding protein)	GEFR01027898	27916	yes
2669	50S ribosomal protein L11	GEFR01004229	4233	yes
2795	D-Ribulose-5-phosphate 3-epimerase	GEFR01023932	23949	yes
2990	Albino3	GEFR01006585	6586	yes
3121	Chaperonin PSII quinone-binding protein	GEFR01004871	4868	yes
3164	Rhodanese domain-containing protein	GEFR01008949	8951	yes
3171	Photosystem II 22-kDa protein	GEFR01015694	15700	yes
3362	ATP synthase delta chain	GEFR01023553	23566	yes
3330	Coproporphyrinogen III oxidase	GEFR01005543	5546	yes
3372	50S ribosomal protein L15	GEFR01001794	1793	yes
3375	Light-regulated Chlp-localized protein	GEFR01017550	17545	yes
3383	ATP synthase gamma chain	GEFR01010021	10021	yes
3449	Cytochrome f	GEFR01008730	8736	yes
3469	Porphobilinogen deaminase	GEFR01007049	7051	yes
3474	Probable membrane-associated 30-kDa protein	GEFR01013114	13115	yes
3482	Fructose-1,6-bisphosphatase	GEFR01018345	18342	yes
3500	Glu 1-semialdehyde 2,1-aminomutase	GEFR01004974	4984	yes
3504	Carbonic anhydrase	GEFR01012632	12630	yes
3558	Carbonic anhydrase	GEFR01019442	19438	yes
3594	50S ribosomal protein L28	GEFR01010311	10319	yes
3603	Peroxidoxin precursor	GEFR01014868	14865	yes
3619	50S ribosomal protein L21	GEFR01021984	21981	yes
3635	Coproporphyrinogen III oxidase	GEFR01012619	12610	yes
3653	Delta 12 fatty acid desaturase	GEFR01005691	5684	yes
3673	Carbonic anhydrase	GEFR01013785	13779	yes
3676	30S ribosomal protein S1	GEFR01008609	8610	yes
3817	Acyl carrier protein	GEFR01022664	22662	yes
3830	Ferredoxin	GEFR01018020	18039	yes
3881	ATP/ADP transporter	GEFR01005456	5453	yes
3900	PsbM	GEFR01007653	7656	yes
3911	LHCI	GEFR01011025	11021	yes
3934	Ferredoxin-NADP+ reductase	GEFR01008144	8143	yes
3943	NADPH protochlorophyllide reductase	GEFR01006646	6647	yes
3946	RuBisCO activase	GEFR01011734	11739	yes
3996	LHCI	GEFR01002507	2508	yes
4008	LHCI	GEFR01004399	4401	yes
4056	CP29	GEFR01021489	21490	yes
7084	Chl. synthase 33-kDa subunit	GEFR01006194	6198	yes
7147	SOUL-heme-binding protein	GEFR01009376	9377	no
7392	ATP-dependent Clp protease	GEFR01016151	16160	yes
7739	Ycf3 (PSI assembly)	GEFR01013661	13660	yes
7766	RuBisCO 60-kDa chaperonin	GEFR01001877	1878	yes
8108	YebC-related protein	GEFR01011436	11443	no
8254	Chlorophyll b synthase	GEFR01003990	3991	yes
8643	Uroporphyrinogen decarboxylase	GEFR01009759	9758	yes
8888	3-Isopropylmalate dehydrogenase	GEFR01017270	17278	yes
9366	Photosystem II family protein	GEFR01016061 + GEFR01053510	16063 + 53443	no
Class IB proteins
3955	Oxygen evolving enhancer (OEE1)	GEFR01015765	15767	yes
4026	Oxygen evolving enhancer (OEE2)	GEFR01017813	17799	yes
3381	HCF136 (PSII stability factor)	GEFR01012172	12174	yes
3249	Putative ascorbate peroxidase	GEFR01016514	16510	yes
3902	Cytochrome c6	GEFR01026709	26707	yes
3752	PSI subunit III (PsaF)	GEFR01010341	10340	yes
2674	Thylakoid luminal 17.4-kDa protein	GEFR01014646	14645	yes
Class II proteins
3630	Photosystem II (PsbW)	GEFR01030474	30510	yes
3294	ABC transporter (cytochrome c biogenesis)	GEFR01010243	10248	yes
0923	PEP/phosphate translocator	GEFR01006978	6976	yes
4012	Oxygen evolving enhancer (OEE3)	GEFR01025920	25934	yes
2060	Mg-protoporphyrin IX methyltransferase	GEFR01060598 + GEFR01017577	60675 + 17571	yes
2416	Peptide chain release factor (RF) 2	GEFR01010223	10234	no
3797	PSI subunit IV (PsaE)	GEFR01031055	31070	yes
4932	50S ribosomal protein L9	GEFR01020676	20679	yes
8550	Short-chain (SC) dehydrogenase	GEFR01011219	11229	yes
3784	Phosphoribulokinase	GEFR01009012	9015	yes
9282	MECP synthase	GEFR01016732	16717	no
6808	Squalene and phytoene synthases	GEFR01008223	8228	yes
2660	ClpB	GEFR01001496	1497	yes

### Sheet: Yoshida
Additional protein hits obtained when using transcriptome assembled by Yoshida et al., 2015 as a database for mass spectrometry
protein ID	KEGG #	annotation	category	log CP/MT
Gene.116704::GDJR01049123.1::g.116704::m.116704	K00615	transketolase	core metabolic pathways	1.9723
Gene.29952::GDJR01019386.1::g.29952::m.29952		ribulose-1,5-bisphosphate carboxylase/oxygenase activase	core metabolic pathways	1.17455
Gene.54492::GDJR01028450.1::g.54492::m.54492	K01803	triosephosphate isomerase	core metabolic pathways	0.687273
Gene.201512::GDJR01074171.1::g.201512::m.201512	K00128	aldehyde dehydrogenase (NAD+)	core metabolic pathways	0.342214
Gene.60232::GDJR01030325.1::g.60232::m.60232	K00128	aldehyde dehydrogenase (NAD+)	core metabolic pathways	0.0590115
Gene.60229::GDJR01030324.1::g.60229::m.60229	K00128	aldehyde dehydrogenase (NAD+)	core metabolic pathways	0.00144473
Gene.107759::GDJR01046384.1::g.107759::m.107759	K00507	palmitoyl-monogalactosyldiacylglycerol delta-7 desaturase	lipid metabolism	3+
Gene.206099::GDJR01075340.1::g.206099::m.206099	K06119	sulfoquinovosyldiacylglycerol synthase | SQD2	lipid metabolism	3+
Gene.102357::GDJR01044638.1::g.102357::m.102357	K01897	long-chain fatty acid-CoA ligase	lipid metabolism	2.11518
Gene.298261::GDJR01098381.1::g.298261::m.298261	K11262	acetyl-CoA carboxylase	lipid metabolism	1.30368
Gene.135972::GDJR01054972.1::g.135972::m.135972	K00231	protoporphyrinogen oxidase	metabolism of cofactors and vitamins	2.2315
Gene.92265::GDJR01041299.1::g.92265::m.92265	K05275	pyridoxine 4-dehydrogenase	metabolism of cofactors and vitamins	2.1563
Gene.188951::GDJR01070743.1::g.188951::m.188951	K03404	magnesium chelatase subunit D | chlD	metabolism of cofactors and vitamins	1.8006
Gene.130494::GDJR01053399.1::g.130494::m.130494	K01599	uroporphyrinogen decarboxylase	metabolism of cofactors and vitamins	1.13322
Gene.114274::GDJR01048399.1::g.114274::m.114274	K00228	coproporphyrinogen oxidase | CPOX, hemF	metabolism of cofactors and vitamins	1.0816
Gene.170210::GDJR01065253.1::g.170210::m.170210	K01551	arsenical pump-driving ATPase	metabolite and ion transport	3+
Gene.27712::GDJR01018477.1::g.27712::m.27712		probable molybdate-anion transporter	metabolite and ion transport	3+
Gene.185843::GDJR01069916.1::g.185843::m.185843		canalicular multispecific organic anion transporter	metabolite and ion transport	3+
Gene.36128::GDJR01021821.1::g.36128::m.36128	K03301	AAA family ATP/ADP antiporter	metabolite and ion transport	1.43835
Gene.269083::GDJR01091429.1::g.269083::m.269083	K03321	sulfate permease, SulP family	metabolite and ion transport	1.31209
Gene.70198::GDJR01033775.1::g.70198::m.70198	K02147	V-type H+-transporting ATPase subunit B	metabolite and ion transport	0.319841
Gene.306215::GDJR01100035.1::g.306215::m.306215		ABC transporter, family G	metabolite and ion transport	0.293692
Gene.30728::GDJR01019672.1::g.30728::m.30728		sideroflexin-5	metabolite and ion transport	0.131112
Gene.25908::GDJR01017793.1::g.25908::m.25908	K15110	solute carrier family 25 member 21 (2-oxodicarboxylate transporter), mitochondrial-like	metabolite and ion transport	0.100773
Gene.100611::GDJR01044011.1::g.100611::m.100611	K05663	ABC transporter, family B	metabolite and ion transport	0.0362783
Gene.131256::GDJR01053650.1::g.131256::m.131256	K00476	aspartate beta-hydroxylase	other	3+
Gene.171579::GDJR01065684.1::g.171579::m.171579	K03798	FtsH protease-like protein	other	3+
Gene.220504::GDJR01078925.1::g.220504::m.220504	K17981	mitochondrial fission process protein 1	other	3+
Gene.58056::GDJR01029635.1::g.58056::m.58056	K00797	hypothetical protein, possible spermidine synthase	other	3+
Gene.171564::GDJR01065680.1::g.171564::m.171564	K03798	FtsH protease	other	3+
Gene.218945::GDJR01078577.1::g.218945::m.218945		fluorescent in blue light-like protein	other	3+
Gene.158080::GDJR01061726.1::g.158080::m.158080		high chlorophyll fluorescence phenotype-like protein	other	2.64384
Gene.10026::GDJR01010536.1::g.10026::m.10026		LCI (low CO2 inducible)-like protein	other	2.16309
Gene.139111::GDJR01055895.1::g.139111::m.139111	K17086	transmembrane 9 superfamily protein	other	1.15448
Gene.206360::GDJR01075425.1::g.206360::m.206360	K00344	quinone oxidoreductase	other	0.9526
Gene.162797::GDJR01063108.1::g.162797::m.162797	K14308	nuclear pore complex protein Nup54	other	0.639323
Gene.69756::GDJR01033598.1::g.69756::m.69756	K17065	dynamin 1-like protein	other	0.485925
Gene.23828::GDJR01016942.1::g.23828::m.23828	K13907	cystatin B-like protein	other	0.410371
Gene.277263::GDJR01093216.1::g.277263::m.277263	K10396	kinesin	other	0.0906047
Gene.44620::GDJR01024939.1::g.44620::m.44620	K11252	histone H2B	other	0.0331007
Gene.93712::GDJR01041790.1::g.93712::m.93712	K09516	all-trans-retinol 13,14-reductase	other	0.00521894
Gene.46323::GDJR01025584.1::g.46323::m.46323	K02717	photosystem II oxygen-evolving enhancer protein 2, PsbP	photosynthesis	3+
Gene.56432::GDJR01029061.1::g.56432::m.56432		light harvesting protein	photosynthesis	3+
Gene.74687::GDJR01035370.1::g.74687::m.74687		ferredoxin	photosynthesis	3+
Gene.155200::GDJR01060715.1::g.155200::m.155200	K00029	malate dehydrogenase (oxaloacetate-decarboxylating)(NADP+)	photosynthesis	3+
Gene.69973::GDJR01033693.1::g.69973::m.69973	K02692	photosystem I subunit II, PsaD	photosynthesis	2.18549
Gene.151719::GDJR01059671.1::g.151719::m.151719	K08914	light-harvesting complex II chlorophyll a/b binding protein 3, LhcB3	photosynthesis	1.89785
Gene.78327::GDJR01036570.1::g.78327::m.78327		low PSII accumulation protein	photosynthesis	1.78472
Gene.118833::GDJR01049771.1::g.118833::m.118833		light-harvesting complex I protein	photosynthesis	1.76581
Gene.122591::GDJR01050904.1::g.122591::m.122591		photosystem II stability/assembly factor HCF136	photosynthesis	1.69329
Gene.200398::GDJR01073856.1::g.200398::m.200398	K08913	light-harvesting complex II chlorophyll a/b binding protein Lhcbm5	photosynthesis	1.51154
Gene.85342::GDJR01039005.1::g.85342::m.85342	K08913	light-harvesting complex II protein	photosynthesis	1.45681
Gene.202132::GDJR01074337.1::g.202132::m.202132	K08907	light-harvesting complex I chlorophyll a/b binding protein Lhca1	photosynthesis	1.32887
Gene.200403::GDJR01073860.1::g.200403::m.200403	K08913	light-harvesting complex II chlorophyll a/b binding protein Lhcbm6	photosynthesis	1.24893
Gene.114285::GDJR01048402.1::g.114285::m.114285	K02133	F-type H+-transporting ATPase subunit beta, mitochondrial-like	photosynthesis	0.0429539
Gene.35455::GDJR01021563.1::g.35455::m.35455	K04078	chaperonin GroES-like protein	protein transport, folding, processing, and degradation	3+
Gene.176990::GDJR01067220.1::g.176990::m.176990	K09488	TNF receptor-associated protein chaperone	protein transport, folding, processing, and degradation	3+
Gene.41655::GDJR01023836.1::g.41655::m.41655	K17508	protein phosphatase 2C	protein transport, folding, processing, and degradation	3+
Gene.129307::GDJR01053012.1::g.129307::m.129307		M50 peptidase	protein transport, folding, processing, and degradation	3+
Gene.6144::GDJR01008111.1::g.6144::m.6144		peptidyl-prolyl cis-trans isomerase	protein transport, folding, processing, and degradation	3+
Gene.91226::GDJR01040961.1::g.91226::m.91226		M13 peptidase	protein transport, folding, processing, and degradation	3+
Gene.45314::GDJR01025196.1::g.45314::m.45314	K01462	peptide deformylase	protein transport, folding, processing, and degradation	3+
Gene.26041::GDJR01017835.1::g.26041::m.26041	K03768	peptidyl-prolyl cis-trans isomerase B	protein transport, folding, processing, and degradation	3+
Gene.235808::GDJR01082964.1::g.235808::m.235808		M50 family peptidase - EGY1 metallopeptidase	protein transport, folding, processing, and degradation	2.80396
Gene.96031::GDJR01042547.1::g.96031::m.96031	K01802	peptidyl-prolyl cis-trans isomerase	protein transport, folding, processing, and degradation	2.38082
Gene.143636::GDJR01057379.1::g.143636::m.143636		M50 peptidase	protein transport, folding, processing, and degradation	2.17391
Gene.127746::GDJR01052470.1::g.127746::m.127746	K03797	carboxyl-terminal processing protease	protein transport, folding, processing, and degradation	1.70793
Gene.130215::GDJR01053281.1::g.130215::m.130215	K03070	SecA translocase	protein transport, folding, processing, and degradation	1.46984
Gene.44468::GDJR01024884.1::g.44468::m.44468	K12947	signal peptidase complex subunit 2	protein transport, folding, processing, and degradation	0.52621
Gene.88495::GDJR01040072.1::g.88495::m.88495		peptidase	protein transport, folding, processing, and degradation	0.188184
Gene.181702::GDJR01068616.1::g.181702::m.181702	K01414	M3 family peptidase - oligopeptidase A	protein transport, folding, processing, and degradation	0.154237
Gene.36487::GDJR01021961.1::g.36487::m.36487	K17508	protein phosphatase 2C	protein transport, folding, processing, and degradation	0.0622435
Gene.71473::GDJR01034242.1::g.71473::m.71473	K03671	thioredoxin	reaction to oxidative and toxic stress	3+
Gene.136010::GDJR01054985.1::g.136010::m.136010	K08869	AarF/ABC1/UbiB kinase family	regulation and signal transduction	3+
Gene.73172::GDJR01034838.1::g.73172::m.73172		hypothetical calcium-sensing receptor	regulation and signal transduction	3+
Gene.171523::GDJR01065668.1::g.171523::m.171523		protein kinase	regulation and signal transduction	3+
Gene.95963::GDJR01042531.1::g.95963::m.95963	K09571	FK506-binding protein	regulation and signal transduction	3+
Gene.169019::GDJR01064892.1::g.169019::m.169019		hypothetical calcium-sensing receptor	regulation and signal transduction	2.59148
Gene.101740::GDJR01044435.1::g.101740::m.101740	K08869	aarF/ABC1 protein kinase	regulation and signal transduction	2.54044
Gene.101115::GDJR01044194.1::g.101115::m.101115		calcium-sensing receptor	regulation and signal transduction	2.00719
Gene.162704::GDJR01063089.1::g.162704::m.162704	K22614	NLR family CARD domain-containing protein 3	regulation and signal transduction	1.91719
Gene.87150::GDJR01039596.1::g.87150::m.87150	K08869	aarF domain-containing kinase	regulation and signal transduction	0.0974518
Gene.124615::GDJR01051597.1::g.124615::m.124615	K01876	aspartyl-tRNA synthetase	ribosome, aminoacyl-tRNA biosynthesis and translation	3+
Gene.42370::GDJR01024074.1::g.42370::m.42370	K03595	GTPase Era	ribosome, aminoacyl-tRNA biosynthesis and translation	3+
Gene.163987::GDJR01063444.1::g.163987::m.163987	K15102	solute carrier family 25, member 3 (phosphate transporter), mitochondrial-like	ribosome, aminoacyl-tRNA biosynthesis and translation	3+
Gene.32766::GDJR01020497.1::g.32766::m.32766	K02871	50S ribosomal protein L13 | RP-L13	ribosome, aminoacyl-tRNA biosynthesis and translation	1.73081
Gene.106412::GDJR01045947.1::g.106412::m.106412	K02926	50S ribosomal protein L4 | rplD	ribosome, aminoacyl-tRNA biosynthesis and translation	1.47722
Gene.77079::GDJR01036190.1::g.77079::m.77079	K02946	30S ribosomal protein S10, RP-S10	ribosome, aminoacyl-tRNA biosynthesis and translation	1.37497
Gene.80110::GDJR01037201.1::g.80110::m.80110	K02876	50S ribosomal protein L15, RP-L15	ribosome, aminoacyl-tRNA biosynthesis and translation	1.12588
Gene.117011::GDJR01049218.1::g.117011::m.117011	K01892	histidyl-tRNA synthetase	ribosome, aminoacyl-tRNA biosynthesis and translation	0.7992
Gene.192211::GDJR01071637.1::g.192211::m.192211		GNAT family N-acetyltransferase	transcription and transcription regulation	3+
Gene.250243::GDJR01086820.1::g.250243::m.250243	K17710	pentatricopeptide repeat domain-containing protein 1	transcription and transcription regulation	3+
Gene.255001::GDJR01087961.1::g.255001::m.255001	K14808	DEAD-box ATP-dependent RNA helicase	transcription and transcription regulation	3+
Gene.311871::GDJR01111960.1::g.311871::m.311871		peptidyl-prolyl cis-trans isomerase	transcription and transcription regulation	3+
Gene.242391::GDJR01084767.1::g.242391::m.242391	K00962	polyribonucleotide nucleotidyltransferase	transcription and transcription regulation	2.08368
Gene.232504::GDJR01082098.1::g.232504::m.232504	K12823	ATP-dependent RNA helicase DDX5/DBP2	transcription and transcription regulation	1.14463
Gene.289594::GDJR01096154.1::g.289594::m.289594		hypothetical protein	UNKNOWN	3+
Gene.72541::GDJR01034580.1::g.72541::m.72541		hypothetical protein	UNKNOWN	3+
Gene.11724::GDJR01011377.1::g.11724::m.11724		hypothetical protein	UNKNOWN	3+
Gene.282084::GDJR01094369.1::g.282084::m.282084		hypothetical protein, possible protein phosphatase 2C	UNKNOWN	3+
Gene.95913::GDJR01042515.1::g.95913::m.95913		probable plastid lipid-associated protein	UNKNOWN	3+
Gene.93565::GDJR01041732.1::g.93565::m.93565		probable plastid lipid-associated protein	UNKNOWN	3+
Gene.146815::GDJR01058369.1::g.146815::m.146815		hypothetical protein	UNKNOWN	3+
Gene.129542::GDJR01053079.1::g.129542::m.129542		nucleic acid-binding hypothetical protein	UNKNOWN	3+
Gene.171583::GDJR01065685.1::g.171583::m.171583		hypothetical protein, possible FtsH/Yme1/Tma family peptidase	UNKNOWN	3+
Gene.156542::GDJR01061191.1::g.156542::m.156542	K07019	alpha/beta hydrolases family protein	UNKNOWN	3+
Gene.277521::GDJR01093303.1::g.277521::m.277521		hypothetical protein	UNKNOWN	3+
Gene.57226::GDJR01029341.1::g.57226::m.57226		hypothetical protein	UNKNOWN	3+
Gene.78152::GDJR01036524.1::g.78152::m.78152		ABC1 family protein	UNKNOWN	3+
Gene.21299::GDJR01015872.1::g.21299::m.21299	K17609	hypothetical protein, probable nucleoredoxin	UNKNOWN	3+
Gene.49011::GDJR01026541.1::g.49011::m.49011		hypothetical protein	UNKNOWN	3+
Gene.128878::GDJR01052874.1::g.128878::m.128878		hypothetical protein	UNKNOWN	3+
Gene.298250::GDJR01098376.1::g.298250::m.298250		FAD dependent oxidoreductase	UNKNOWN	3+
Gene.35572::GDJR01021612.1::g.35572::m.35572		hypothetical acyltransferase	UNKNOWN	2.63569
Gene.112761::GDJR01047926.1::g.112761::m.112761		nucleic acid-binding hypothetical protein	UNKNOWN	2.50727
Gene.108750::GDJR01046666.1::g.108750::m.108750		uncharacterized methyltransferase	UNKNOWN	2.43044
Gene.176360::GDJR01067034.1::g.176360::m.176360		hypothetical hydrolase/hydrogenase/oxidoreductase	UNKNOWN	2.2252
Gene.307154::GDJR01100895.1::g.307154::m.307154		hypothetical protein, tetratricopeptide repeat-containing	UNKNOWN	2.11073
Gene.227658::GDJR01080937.1::g.227658::m.227658		hypothetical protein	UNKNOWN	2.02089
Gene.31522::GDJR01019991.1::g.31522::m.31522		thylakoid lumenal 19 kDa protein	UNKNOWN	1.92814
Gene.311605::GDJR01111207.1::g.311605::m.311605		hypothetical protein	UNKNOWN	1.83556
Gene.78936::GDJR01036795.1::g.78936::m.78936		hypothetical protein	UNKNOWN	1.8241
Gene.118055::GDJR01049501.1::g.118055::m.118055		probable plastid lipid-associated protein	UNKNOWN	1.70357
Gene.213180::GDJR01077089.1::g.213180::m.213180		hypothetical protein	UNKNOWN	1.52118
Gene.311081::GDJR01109354.1::g.311081::m.311081		hypothetical protein	UNKNOWN	1.41928
Gene.307413::GDJR01101230.1::g.307413::m.307413		hypothetical protein, heme-binding	UNKNOWN	1.29346
Gene.52908::GDJR01027881.1::g.52908::m.52908		acyltransferase	UNKNOWN	1.0743
Gene.171568::GDJR01065681.1::g.171568::m.171568		hypothetical protein, possible FtsH/Yme1/Tma family peptidase	UNKNOWN	0.664487
Gene.242038::GDJR01084661.1::g.242038::m.242038		hypothetical protein	UNKNOWN	0.579637
Gene.179967::GDJR01068087.1::g.179967::m.179967		hypothetical protein	UNKNOWN	0.474344
Gene.128637::GDJR01052781.1::g.128637::m.128637		dynamin-like hypothetical protein	UNKNOWN	0.161575
Gene.44951::GDJR01025054.1::g.44951::m.44951		hypothetical protein	UNKNOWN	0.136566
Gene.153948::GDJR01060357.1::g.153948::m.153948		hypothetical transmembrane protein	UNKNOWN	0.113405
Gene.226736::GDJR01080639.1::g.226736::m.226736		hypothetical protein	UNKNOWN	0.0404139
Gene.311112::GDJR01109430.1::g.311112::m.311112		hypothetical protein, heme/steroid-binding	UNKNOWN	0.0105362
Gene.192214::GDJR01071639.1::g.192214::m.192214		hypothetical protein	UNKNOWN - NO KNOWN HOMOLOGS	3+
Gene.88014::GDJR01039905.1::g.88014::m.88014		hypothetical protein	UNKNOWN - NO KNOWN HOMOLOGS	3+
Gene.86165::GDJR01039286.1::g.86165::m.86165;Gene.86160::GDJR01039285.1::g.86160::m.86160		hypothetical protein	UNKNOWN - NO KNOWN HOMOLOGS	3+
Gene.74068::GDJR01035165.1::g.74068::m.74068		hypothetical protein	UNKNOWN - NO KNOWN HOMOLOGS	3+
Gene.272767::GDJR01092289.1::g.272767::m.272767		hypothetical protein	UNKNOWN - NO KNOWN HOMOLOGS	3+
Gene.33780::GDJR01020899.1::g.33780::m.33780		hypothetical protein	UNKNOWN - NO KNOWN HOMOLOGS	3+
Gene.31840::GDJR01020138.1::g.31840::m.31840		hypothetical protein	UNKNOWN - NO KNOWN HOMOLOGS	3+
Gene.35229::GDJR01021470.1::g.35229::m.35229		hypothetical protein	UNKNOWN - NO KNOWN HOMOLOGS	3+
Gene.55271::GDJR01028726.1::g.55271::m.55271		hypothetical protein	UNKNOWN - NO KNOWN HOMOLOGS	3+
Gene.156295::GDJR01061107.1::g.156295::m.156295		hypothetical protein	UNKNOWN - NO KNOWN HOMOLOGS	3+
Gene.215982::GDJR01077894.1::g.215982::m.215982		hypothetical protein	UNKNOWN - NO KNOWN HOMOLOGS	2.26675
Gene.153246::GDJR01060127.1::g.153246::m.153246		hypothetical protein	UNKNOWN - NO KNOWN HOMOLOGS	2.06866
Gene.310367::GDJR01108566.1::g.310367::m.310367		hypothetical protein	UNKNOWN - NO KNOWN HOMOLOGS	1.79857
Gene.44584::GDJR01024924.1::g.44584::m.44584		hypothetical protein	UNKNOWN - NO KNOWN HOMOLOGS	1.72148
Gene.104819::GDJR01045500.1::g.104819::m.104819		hypothetical protein	UNKNOWN - NO KNOWN HOMOLOGS	1.62857
Gene.71028::GDJR01034069.1::g.71028::m.71028		hypothetical protein	UNKNOWN - NO KNOWN HOMOLOGS	1.56664
Gene.29487::GDJR01019205.1::g.29487::m.29487		hypothetical protein	UNKNOWN - NO KNOWN HOMOLOGS	1.44906
Gene.107888::GDJR01046424.1::g.107888::m.107888;Gene.107903::GDJR01046427.1::g.107903::m.107903		hypothetical protein	UNKNOWN - NO KNOWN HOMOLOGS	1.28559
Gene.118829::GDJR01049769.1::g.118829::m.118829;Gene.118823::GDJR01049768.1::g.118823::m.118823		hypothetical protein	UNKNOWN - NO KNOWN HOMOLOGS	1.238
Gene.152430::GDJR01059890.1::g.152430::m.152430		hypothetical protein	UNKNOWN - NO KNOWN HOMOLOGS	1.15781
Gene.91722::GDJR01041129.1::g.91722::m.91722		hypothetical protein	UNKNOWN - NO KNOWN HOMOLOGS	0.512382
Gene.71107::GDJR01034107.1::g.71107::m.71107		hypothetical protein	UNKNOWN - NO KNOWN HOMOLOGS	0.451638

### Sheet: Ponce-Toledo
Comparison of the determined phylogenetic origins of the 42 proteins analyzed in both this study and Ponce-Toledo et al., 2018
BLASTp hits with e-value under 10E-10 were considered homologous, the low support threshold was 75% in this study and 95% in Ponce-Toledo et al., the "red" origin includes any group or combination of groups with red plastids (rhodophyta, cryptophyta, ochrophyta, or haptophyta), the "green" origin includes any group or combination of groups with green plastids (viridiplantae or chlorarachniophyta)
Ponce-Toledo et al., 2018		this study
seqid	origin	seqid	origin
S02	red	1826	low red
S03	green	9385	low red
S04	green	28708	green
S06	green	1497	green
S08	red	1352	NONE
S10	red	10021	low red
S12	red	17571	uncertain
S14	green	8528	NONE
S21	green	6513	low green
S24	red	7119	red
S25	low red	4370	low red
S30	green	4812	green
S31	low red	3529	red
S32	green	3479	green
S33	low green	10563	uncertain
S35	green	27916	NONE
S36	uncertain	202	NONE
S37	green	3435	green
S38	low red	9398	low red
S39	low green	22291	low green
S40	low red	7160	NONE
S41	green	24693	low green
S44	green	15065	low green
S45	red	3196	low red
S48	red	6058	low red
S49	green	12950	NONE
S53	red	7650	low red
S54	red	14094	low red
S59	green	17545	low green
S60	green	15767	NONE
S61	red	8228	low red
S62	red	13115	NONE
S64	red	1793	low red
S66	low green	37345	NONE
S71	low red	20226	uncertain
S73	red	4918	NONE
S74	green	12174	low green
S75	uncertain	3877	NONE
S76	green	5882	NONE
S78	low red	10184	uncertain
S81	green	2884	low green
S82	low green	11702	low red
